# DNA methylation of PGC-1α is associated with elevated mtDNA copy number and altered urinary metabolites in Autism Spectrum Disorder

**DOI:** 10.1101/2021.01.20.427429

**Authors:** Sophia Bam, Erin Buchanan, Caitlyn Mahony, Colleen O’Ryan

## Abstract

**Background:** Autism Spectrum Disorder (ASD) is a complex disorder that is underpinned by numerous dysregulated biological pathways, including canonical mitochondrial pathways. Epigenetic mechanisms contribute to this dysregulation and DNA methylation is an important factor in the aetiology of ASD. We examined the relationship between DNA methylation of peroxisome proliferator-activated receptor gamma coactivator-1 alpha (PGC-1α), an essential transcriptional regulator of mitochondrial homeostasis, and mitochondrial dysfunction in an ASD cohort of South African children.

**Results:** Using targeted Next Generation bisulfite sequencing, we found 12 highly variable CpG sites in PGC-1α that were significantly differentially methylated (p<0.05) between ASD (n = 55) and controls (n = 44). In ASD, eight CpG sites were hypermethylated in the PGC-1α promotor with a putative binding site for CAMP response binding element 1 (CREB1) spanning one of these CpG sites (p = 1 × 10^−6^). Mitochondrial DNA (mtDNA) copy number, a marker of mitochondrial function, was elevated (p = 0.002) in ASD compared to controls and correlated significantly with DNA methylation at the PGC-1α promoter. There was a positive correlation between methylation at PGC-1α at CpG#1 and mtDNA copy number (Spearman’s r = 0.2, n = 49, p = 0.04) in ASD, but a negative correlation between methylation at PGC-1α at CpG#4 promoter and mtDNA copy number in controls (Spearman’s r = −0.4, n = 42, p = 0.045). While there was no relationship between mtDNA deletions and PGC-1α methylation in ASD, mtDNA deletions correlated negatively with methylation at PGC-1α at CpG#4 (Spearman’s r = −0.4, n = 42, p = 0.032) in controls. Furthermore, levels of urinary organic acids associated with mitochondrial dysfunction correlated significantly (p<0.05) with DNA methylation at PGC-1α CpG#1 and mtDNA copy number in ASD (n= 20) and controls (n= 13) with many of these metabolites involved in altered redox homeostasis and neuroendocrinology.

**Conclusions:** These data show an association between PGC-1α promoter methylation, elevated mtDNA copy number and metabolomic evidence of mitochondrial dysfunction in ASD. This highlights an unexplored link between DNA methylation and mitochondrial dysfunction in ASD.
