## Supplemental Table 1_3 for "DNA methylation of PGC-1α is associated with elevated mtDNA copy number and altered urinary metabolites in Autism Spectrum Disorder"

### Sheet: Supplementary Table 1
Table S1: Summary of demographic and phenotypic characteristics of participants used in this study. ASD = Autism Spectrum Disorder; ADOS-2 = Autism Diagnostic Observation Schedule, Second Edition.
ADOS-2 trait	ASD (N = 59)	Control (N= 40)
Demography
Black	16	3
Mixed-race	33	33
White	10	4
ADOS-2 Module
1	34	-
2	15	-
3	10	-
Autism Severity
Moderate	45	-
High	12	-

### Sheet: Supplementary Table 2
Table S2: Differentially methylated CpG sites (p<0.05, methylation range > 5%) of PGC-1α and STOML2 (n = 55 ASD, n= 44 controls) and NRF2A, MFN2, FIS1 and OPA1 (n = 22 ASD, n = 22 controls).
Gene	CpG number	CpG location	Mean %methylation (min-max)		Fold Change in ASD	P-value
			ASD	Control
PGC-1α	-13	5-Upstream	19.44 (4.15 - 57.36)	13.36 (3.77 - 48.04)	1.44	0.0038
	-12	5-Upstream	13.77 (1.89 - 44.39)	8,83 (2.18 - 33.55)	1.56	0.0015
	-11	5-Upstream	9.77 (1.34 - 34.82)	6.17 (1.49 - 22.45)	0.016	0.0012
	1	Exon 1	2.4 (0 - 9.32)	1.61 (0 - 1.58)	1.5	0.0093
	4	Intron 1	2.23 (0 - 7.17)	1.40 (0 - 5.68)	1.57	0.0072
	5	Intron 1	1.30 (0 - 7.55)	0.89 (0 - 3.91)	1.44	0.041
	33	Intron 1	20.61 (1.96 - 65.08)	13.47 (0.96 - 58.65)	1.52	0.0093
	34	Intron 1	23.69 (1.92 - 70.08)	14.56 (0.99 - 64.02)	1.62	0.0031
	141	Intron 2	92.27 (82.65 - 97.50)	94.26 (86.10 - 98.77)	0.97	7.51×10^(-5)
	142	Intron 2	95.3 (90 - 99.21)	96.21 (91.44 - 100)	0.99	0.0167
	757	Intron 12	92.62 (86.67 - 96.37)	93.79 (86.81- 97.01)	0.98	0.0089
	781	3-UTR	97.03 (93.01 - 100)	97.63 (93.88 - 100)	0.99	0.046
STOML2	31	Intron 2	19.28 (10.09 - 35.42)	16.29 (7.86 - 40.08)	1.18355	0.01142
	43	Exon 5	96.51(93.88 - 98.51)	96.11(93.90 - 97.76)	1.00427	0.04546
FIS1	34	Intron 1	0.3 (0 - 1.27)	0.17 (0.06 - 0.35)	-1.76471	0.0388
MFN2	-224	5'UTR	17.87 (3.91 - 53.21)	11.34 (1.91 - 49.26)	1.57584	0.04679
	-222	5'UTR	17.12 (3.37 - 46.59)	10.59 (2.97 - 46.7)	1.61662	0.0319826
OPA1	1	Exon 1	0.06 (0 - 0.43)	0.41 (0 - 1.46)	-6.83333	0.01522
	845	Intron 28	97.05 (95.93 - 97.83)	97.36(96.48 - 98.27)	-1.00319	0.0388016
NRF2A	-62	Intron 1	2.5 (0 - 3.8)	1.47(0.6 - 6.8)	-1.69682	0.035987

### Sheet: Supplementary Table 3
Table S3A: Spearman correlation coefficients for urinary organic acids that correlate significantly with mtDNA copy number (n= 20 ASD, n = 13 controls). The most significant (p<0.01) correlations with r<-0.3 or r>0.3 are shown in bold, non-significant correlations are not shown. BCAA- Branched Chain Amino Acids, TCA - Tricarboxylic acid cycle.							Table S3B: Spearman correlation coefficients for urinary organic acids (n= 20 ASD, n = 13 controls) that correlate significantly with methylation at promoter of PGC-1α at the CpG#1 site.
Urinary Organic Acid	Spearman's Rho	P Value	Metabolic Pathway				Urinary Organic Acid	Spearman's Rho	P Value	Metabolic Pathway
Ethylmalonic Acid	0.453	0	Fatty Acid Oxidation				3-Hydroxy-3-methylglutaric acid	0.386	0.043	BCAA
4-Hydroxyhippuric acid	0.412	0.001	Phenylalanine				3-methylglutaconic acid	0.44	0.019
Vanillylmandelic acid	0.394	0.001					Citramalic acid	0.382	0.045	TCA
Homovanillic acid	0.388	0.002
2-hydroxyphenylacetic acid	0.303	0.016
4-hydroxybenzoic acid	-0.254	0.044
2,5-Furandicarboxylic acid	0.391	0.002	Glutamate
5-Hydroxymethyl-2-furoic acid	0.373	0.003
D/L-2-Hydroxyglutaric acid	0.33	0.008
2-Ketoglutaric acid	0.27	0.033
N-2-Furanylcarbonylglycine	0.391	0.002	Glycine/one carbon metabolism
Oxalic acid	0.36	0.004
Orotic acid	0.271	0.032
Uric acid	0.258	0.041
Quinolinic Acid	0.276	0.002	Tryptophan
Glutaric acid	0.277	0.028
3-Indoleacetic acid	-0.274	0.03
3-Hydroxy-3-methylglutaric acid	0.355	0.004	BCAA
3-Hydroxyisovaleric acid	-0.349	0.005
3-methylglutaconic acid
Aconitic acid	0.319	0.011	TCA
N-acetyl-aspartic acid	0.281	0.026
Citramalic acid	0.275	0.029
